# Systematic Benchmarking of High-Throughput Subcellular Spatial Transcriptomics Platforms

**DOI:** 10.1101/2024.12.23.630033

**Authors:** Pengfei Ren, Rui Zhang, Yunfeng Wang, Peng Zhang, Ce Luo, Suyan Wang, Xiaohong Li, Zongxu Zhang, Yanping Zhao, Yufeng He, Haorui Zhang, Yufeng Li, Zhidong Gao, Xiuping Zhang, Yahui Zhao, Zhihua Liu, Yuanguang Meng, Zhe Zhang, Zexian Zeng

## Abstract

Recent advancements in spatial transcriptomics technologies have significantly enhanced resolution and throughput, underscoring an urgent need for systematic benchmarking. To address this, we collected clinical samples from three cancer types – colon adenocarcinoma, hepatocellular carcinoma, and ovarian cancer – and generated serial tissue sections for systematic evaluation. Using these uniformly processed samples, we generated spatial transcriptomics data across five high-throughput platforms with subcellular resolution: Stereo-seq v1.3, Visium HD FFPE, Visium HD FF, CosMx 6K, and Xenium 5K. To establish ground truth datasets, we profiled proteins from adjacent tissue sections corresponding to all five platforms using CODEX and performed single-cell RNA sequencing on the same samples. Leveraging manual cell segmentation and detailed annotations, we systematically assessed each platform’s performance across key metrics, including capture sensitivity, specificity, diffusion control, cell segmentation, cell annotation, spatial clustering, and transcript-protein alignment with adjacent CODEX. The uniformly generated, processed, and annotated multi-omics dataset is valuable for advancing computational method development and biological discoveries. The dataset is accessible via SPATCH, a user-friendly web server for visualization and download (http://spatch.pku-genomics.org/).
