## Supplementary Table 1 for "Systematic Benchmarking of High-Throughput Subcellular Spatial Transcriptomics Platforms"

### Sheet: Sheet1
Sample	Platform	Embedding type	Collection	Fixation buffer	Fixation	Embedding	Tussiue slicing	Gene expression profiling
HCC	Stereo-seq v1.3	OCT	2024-04-08	/	/	2024-04-08	2024-04-28	2024-04-28
OV	Stereo-seq v1.3	OCT	2024-04-08	/	/	2024-04-08	2024-05-22	2024-05-22
COAD	Stereo-seq v1.3	OCT	2024-04-19	/	/	2024-04-19	2024-04-25	2024-04-25
HCC	Stereo-seq v1.3-CODEX	OCT	2024-04-08	/	/	2024-04-08	2024-04-28	2024-07-24
OV	Stereo-seq v1.3-CODEX	OCT	2024-04-08	/	/	2024-04-08	2024-05-22	2024-07-24
COAD	Stereo-seq v1.3-CODEX	OCT	2024-04-19	/	/	2024-04-19	2024-04-25	2024-07-24
HCC	Visume HD FFPE	FFPE	2024-04-08	Neutral Buffered Formalin Fixative, 10%	2024/4/8-2024/4/10, within 48 h	2024-04-10	2024-07-08	2024-07-09
OV	Visume HD FFPE	FFPE	2024-04-08	Neutral Buffered Formalin Fixative, 10%	2024/4/8-2024/4/10, within 48 h	2024-04-10	2024-07-08	2024-07-17
COAD	Visume HD FFPE	FFPE	2024-04-19	Neutral Buffered Formalin Fixative, 10%	2024/4/19-2024/4/21, within 48 h	2024-04-21	2024-07-08	2024-07-09
HCC	Visume HD FFPE-CODEX	FFPE	2024-04-08	Neutral Buffered Formalin Fixative, 10%	2024/4/8-2024/4/10, within 48 h	2024-04-10	2024-07-08	2024-07-09
OV	Visume HD FFPE-CODEX	FFPE	2024-04-08	Neutral Buffered Formalin Fixative, 10%	2024/4/8-2024/4/10, within 48 h	2024-04-10	2024-07-08	2024-07-09
COAD	Visume HD FFPE-CODEX	FFPE	2024-04-19	Neutral Buffered Formalin Fixative, 10%	2024/4/19-2024/4/21, within 48 h	2024-04-21	2024-07-08	2024-07-09
HCC	Visume HD FF	OCT	2024-04-08	/	/	2024-04-08	2024-08-14	2024-08-15
OV	Visume HD FF	OCT	2024-04-08	/	/	2024-04-08	2024-08-14	2024-08-15
COAD	Visume HD FF	OCT	2024-04-19	/	/	2024-04-19	2024-08-14	2024-08-15
HCC	Visume HD FF-CODEX	OCT	2024-04-08	/	/	2024-04-08	2024-08-14	2024-08-28
OV	Visume HD FF-CODEX	OCT	2024-04-08	/	/	2024-04-08	2024-08-14	2024-08-28
COAD	Visume HD FF-CODEX	OCT	2024-04-19	/	/	2024-04-19	2024-08-14	2024-08-28
HCC	Xenium 5K	FFPE	2024-04-08	Neutral Buffered Formalin Fixative, 10%	2024/4/8-2024/4/10, within 48 h	2024-04-10	2024-07-08	2024-07-10
OV	Xenium 5K	FFPE	2024-04-08	Neutral Buffered Formalin Fixative, 10%	2024/4/8-2024/4/10, within 48 h	2024-04-10	2024-07-08	2024-07-10
COAD	Xenium 5K	FFPE	2024-04-19	Neutral Buffered Formalin Fixative, 10%	2024/4/19-2024/4/21, within 48 h	2024-04-21	2024-07-08	2024-07-10
HCC	Xenium 5K-CODEX	FFPE	2024-04-08	Neutral Buffered Formalin Fixative, 10%	2024/4/8-2024/4/10, within 48 h	2024-04-10	2024-07-08	2024-07-09
OV	Xenium 5K-CODEX	FFPE	2024-04-08	Neutral Buffered Formalin Fixative, 10%	2024/4/8-2024/4/10, within 48 h	2024-04-10	2024-07-08	2024-07-09
COAD	Xenium 5K-CODEX	FFPE	2024-04-19	Neutral Buffered Formalin Fixative, 10%	2024/4/19-2024/4/21, within 48 h	2024-04-21	2024-07-08	2024-07-09
HCC	CosMx 6K	FFPE	2024-04-08	Neutral Buffered Formalin Fixative, 10%	2024/4/8-2024/4/10, within 48 h	2024-04-10	2024-07-08	2024-07-10
OV	CosMx 6K	FFPE	2024-04-08	Neutral Buffered Formalin Fixative, 10%	2024/4/8-2024/4/10, within 48 h	2024-04-10	2024-07-08	2024-07-24
COAD	CosMx 6K	FFPE	2024-04-19	Neutral Buffered Formalin Fixative, 10%	2024/4/19-2024/4/21, within 48 h	2024-04-21	2024-07-08	2024-07-10
HCC	CosMx 6K-CODEX	FFPE	2024-04-08	Neutral Buffered Formalin Fixative, 10%	2024/4/8-2024/4/10, within 48 h	2024-04-10	2024-07-08	2024-07-09
OV	CosMx 6K-CODEX	FFPE	2024-04-08	Neutral Buffered Formalin Fixative, 10%	2024/4/8-2024/4/10, within 48 h	2024-04-10	2024-07-08	2024-07-09
COAD	CosMx 6K-CODEX	FFPE	2024-04-19	Neutral Buffered Formalin Fixative, 10%	2024/4/19-2024/4/21, within 48 h	2024-04-21	2024-07-08	2024-07-09
HCC	scRNA-seq	/	2024-04-08	/	/	/	/	2024-04-08
OV	scRNA-seq	/	2024-04-08	/	/	/	/	2024-04-08
COAD	scRNA-seq	/	2024-04-19	/	/	/	/	2024-04-19
