## Supplementary Table 2 for "Systematic Benchmarking of High-Throughput Subcellular Spatial Transcriptomics Platforms"

### Sheet: Sheet1
Platform	Panel size	Resolution	Type	Probe usage	Embedding	Images
Stereo-seq v1.3	Whole transcriptome	0.5um	Sequencing-based	No	Fresh frosen	H&E on the same section
Visium HD FF	18085	2um	Sequencing-based	Yes	Fresh frosen	H&E on the same section
Visium HD FFPE	18085	2um	Sequencing-based	Yes	Formalin-fixed, paraffin-embedded	H&E on the same section
CosMx 6K	6175	0.1um	Imaging-based	Yes	Formalin-fixed, paraffin-embedded	DAPI and H&E on the same section
Xenium 5K	5001	0.2um	Imaging-based	Yes	Formalin-fixed, paraffin-embedded	DAPI and H&E on the same section
