## Supplementary Table 6 for "Systematic Benchmarking of High-Throughput Subcellular Spatial Transcriptomics Platforms"

### Sheet: Antibody info
Target	PhenoCycler Antibodies	Akoya PN	Source	Dilution factor
CD20	Anti-Hu CD20(AKYP0049)-BX007—Alexa Fluor™ 750 for PhenoCycler	4450018	commercial	1：200
CD3	Anti-Hu CD3e(AKYP0062)-BX045—Alexa Fluor™ 647 for PhenoCycler	4550119	commercial	1：200
CD4	Anti-Hu CD4(AKYP0048)-BX003—Alexa Fluor™ 647 for PhenoCycler	4550112	commercial	1：200
CD8	Anti-Hu CD8(AKYP0028)-BX026—Atto 550 for PhenoCycler	4250012	commercial	1：200
FoxP3	Anti-Hu FOXP3(AKYP0102)-BX031—Alexa Fluor™ 647 for PhenoCycler	4550071	commercial	1：200
CD56	Anti-Hu CD56(AKYP0118) BX028 Atto 550 for PhenoCycler	4250087	commercial	1：200
Pan-Cytokeratin	Anti-Hu Pan-Cytokeratin(AKYP0053)-BX019—Alexa Fluor™ 750 for PhenoCycler	4450020	commercial	1：200
CD34	Anti-Hu CD34(AKYP0088)-BX025—Atto 550 for PhenoCycler	4250057	commercial	1：200
CD11c	Anti-Hu CD11c(AKYP0051)-BX024—Alexa Fluor™ 647 for PhenoCycler	4550114	commercial	1：200
CD68	Anti-Hu CD68(AKYP0050)-BX015—Alexa Fluor™ 647 for PhenoCycler	4550113	commercial	1：200
CD163	Anti-Hu CD163(AKYP0114)-BX069—Atto 550 for PhenoCycler	4250079	commercial	1：200
SMA	Anti-Hu SMA(AKYP0081)-BX013—Alexa Fluor™ 750 for PhenoCycler	4450049	commercial	1：200
MPO	Anti-Hu MPO(AKYP0113)-BX098—Atto 550 for PhenoCycler	4250083	commercial	1：200
HLA-A	Anti-Hu HLA-A(AKYP0078)-BX004—Alexa Fluor™ 750 for PhenoCycler	4450046	commercial	1：800
HLA-DR	Anti-Hu HLA-DR(AKYP0063)-BX033—Alexa Fluor™ 647 for PhenoCycler	4550118	commercial	1：200
IDO1	Anti-Hu IDO1(AKYP0084)-BX027—Alexa Fluor™ 647 for PhenoCycler	4550123	commercial	1：800

### Sheet: CODEX cycle info
Cycle	Target	Barcode	Dye	Vol. Added
1	CD8	26	550	1
	CD3e	45	647	1
	CD20	7	750	1
2	CD56	28	550	1
	CD4	3	647	1
	Pan-Cytokeratin	19	750	1
3	CD34	25	550	1
	FoxP3	31	647	1
	SMA	13	750	1
4	CD163	69	550	1
	CD11c	24	647	1
	HLA-A	4	750	0.25
5	MPO	98	550	1
	CD68	15	647	1
6	HLA-DR	33	647	1
7	IDO1	27	647	0.25
